# The G_2_ phase controls binary division of *Toxoplasma gondii*

**DOI:** 10.1101/2023.07.31.551351

**Authors:** Lauren M. Hawkins, Chengqi Wang, Dale Chaput, Mrinalini Batra, Clem Marsilia, Danya Awshah, Elena S. Suvorova

## Abstract

Division of apicomplexan parasites differs drastically from the division of their host cells. A fraction of apicomplexans divides in the traditional binary mode, such as *Toxoplasma gondii* in asexual stages, whereas the vast majority instead divide in a multinuclear fashion. Such variety of replication modes and a dearth of conserved conventional regulators have hindered the progress of apicomplexan cell cycle studies. We previously identified five Cdk-related kinases (Crk) involved in endodyogenic division of *T. gondii* tachyzoites. The current study investigates the roles of a novel essential cell cycle kinase TgCrk4. We identified this kinase cyclin partner and demonstrated that TgCrk4 regulates processes carried out during conventional G_2_ phase, such as repression of chromosome rereplication and centrosome re-duplication. Accumulation of TgCyc4 in the nucleus and on the centrosomes supported the role of TgCrk4-TgCyc4 complex as a coordinator of chromosome and centrosome cycles in *T. gondii*. Examination of the TgCrk4-deficient tachyzoites confirmed a cell cycle stop prior to the TgCrk6-regulated spindle assembly checkpoint. Furthermore, we identified an ortholog of the DNA replication licensing factor Cdt1 that was a dominant interactor of the TgCrk4-TgCyc4 complex. *T. gondii* Cdt1 is highly divergent but preserved critical signature domains and appeared to play a minimal or no role in licensing DNA replication in G_1_ phase. Functional analyses indicated the primary role of TgCdt1 is in controlling chromosome rereplication and centrosome reduplication. Global phosphoproteome analyses identified immediate TgCrk4 substrates, such as DNA replication licensing factor TgORC4, component of the anaphase-promoting complex TgCdc20, γ-tubulin nucleation factor TgGCP2, and the catalytic subunit of cell cycle phosphatase TgPP2ACA. Importantly, our phylogenetic and structural analyses revealed that the functional TgCrk4-TgCyc4 complex was encoded in the limited group of apicomplexans dividing in a binary fashion. Together with the minimal representation of binary division in Apicomplexa phylum, our findings support the novel view of apicomplexans acquiring binary division to repress ancestral multinuclear mechanisms.
