## Supplemental tables for "The G_2_ phase controls binary division of *Toxoplasma gondii*": Table S1.xlsx

### Sheet: constructs
Product Name	Gene ID (TGME49_#)	C-terminal epitope	Selection Marker
RH ΔKu80 Δhxgprt AtTIR1
TgCrk4	256070	mAID-3xHA	HXGPRT
TgCdt1	247040	mAID-3xHA	HXGPRT
Product Name	Gene ID (TGME49_#)	C-terminal epitope	Selection Marker
RH ΔKu80 Δhxgprt
TgCrk4	256070	SM-10xHA	CmR
TgCrk4	256070	SM-10xMyc	CmR
TgCdt1	247040	SM-10xMyc	CmR
Product Name	Gene ID (TGME49_#)	N-terminal epitope	Selection Marker
RH Tati ΔKu80
TgCyc4	249880	3xHA	DHFR
RH ΔKu80 Δhxgprt AtTIR1
First Tagged				Second Tagged
Product Name	Gene ID (TGME49_#)	C-terminal epitope	Selection Marker	Product Name	Gene ID (TGME49_#)	C-terminal epitope	Selection Marker
TgCrk4	256070	mAID-3xHA	HXGPRT	TgCdt1	247040	3xMyc	DHFR
TgCrk4	256070	mAID-3xHA	HXGPRT	TgCEP250L1	247040	3xMyc	DHFR
TgCdt1	247070	mAID-3xHA	HXGPRT	TgCEP250L1	247040	3xMyc	3xMyc
RH Tati ΔKu80
First Tagged				Second Tagged
Product Name	Gene ID (TGME49_#)	N-terminal Epitope	Selection Marker	Product Name	Gene ID (TGME49_#)	C-terminal Epitope	Selection Marker
TgCyc4	249880	3xHA	DHFR	TgCrk4	256070	10xMyc	CmR
TgCyc4	249880	3xHA	DHFR	TgCdt1	247040	10xMyc	CmR

### Sheet: primers 
Product name	Gene ID (TGME49_#)	Primer name	Sequence (5' - 3')	Comments
Endogenous C-terminal tagging
TgCrk4	256070	Crk4_LIC-For	TACTTCCAATCCAATTTAATGCA CAGCCAAAACTGAAGAGTTTGTTAACTGAC	to build Crk4 AID-HA and myc-tagging constructs
TgCrk4	256070	Crk4_LIC-Rev	TCCTCCACTTCCAATTTTAGC CTGACACGGCGTAGCACGC	to build Crk4 AID-HA and myc-tagging constructs
TgCrk4	256070	Crk4_verification	GGTTGTGAAACTCGGAGACTTCGG	to verify recombination at the locus
TgCdt1	247040	Cdt1_LIC_For	TACTTCCAATCCAATTTAATGCA CAAGAGGAACTGCGGAAACAACG	to build Cdt1 AID-HA and myc-tagging constructs
TgCdt1	247040	Cdt1_LIC_Rev	TCCTCCACTTCCAATTTTAGC CATCGTCGTGTCGAACGCAG	to build Cdt1 AID-HA and myc-tagging constructs
TgCdt1	247040	Cdt1_For_verification	GCAAGCCCCATCTCTGAGAG	to verify recombination at the locus
TgCEP250L1	290620	CEP250L1_LIC_For	TACTTCCAATCCAATTTAATGC AAGCCGAGCTCTCAGTTGC	to build CEP250L1-3xmyc tagging construct
TgCEP250L1	290620	CEP250L1_LIC_Rev	TCCTCCACTTCCAATTTTAGC TCGCCCCGAAAGCGACG	to build CEP250L1-3xmyc tagging construct
TgCEP250L1	290620	CEP250L1_For_verification	ACAACGAAGTCACCCACGC	to verify recombination at the locus
Endogenous N-terminal tagging
TgCyc4	249880	Cyc4_For	GATGTTCCAGATTATGCCAGATCT GCGAGTGGGTCGCAGTGG	to build tet-Off model
TgCyc4	249880	Cyc4_Rev	CTCCACCGCGGTGGCGGCCGC GAGATTGGCAGCGCACTCCC	to build tet-Off model
TgCyc4	249880	Cyc4_Rev_verification	AGGTATGCGTCTTTCTCCAGATCTTTCC	to verify recombination at the locus
Confirmation of the tagging at the locus
TgCrk4	256070	Crk4_Rev_3'UTR	GTGTCCACCTTTGCTGCATTCC	to detect endogenous 3'UTR
TgCyc4	249880	Cyc4_For_5'UTR	AAGATCACTGGTACGTCCGGAACA	to detect endogenous 5'UTR
3xHA	N/A	3xHA-Rev	GAACATCGTAAGGATACGCATAATCGG	to detect C-terminal 3xHA tag
3xHA-Tati	N/A	3xHA-For	AAGATCACTGGTACGTCCGGAACA	to detect N-terminal 3xHA tag
10xHA	N/A	10xHA-Rev	AGCGTAGTCCGGGACATCGTA	to detect C-terminal 10xHA tag (SM-HA)
10xMyc	N/A	10xMyc-Rev	CAGATCCTCTTCGCTGATAAGTTTCTGC	to detect C-terminal 10xMyc tag (SM-Myc)
3xMyc	N/A	3xMyc-Rev	GCTTTTGTTCACCGTTCAAATCTTCTTCAG	to detect C-terminal 3xMyc tag
