## Supplemental tables for "The G_2_ phase controls binary division of *Toxoplasma gondii*": Table S2 .xlsx

### Sheet: TgCrk4
Toxoplasma gondii	>tr|A0A125YUD7|A0A125YUD7_TOXGM CMGC kinase OS=Toxoplasma gondii (strain ATCC 50611 / Me49) OX=508771 GN=TGME49_256070 PE=4 SV=1
	MQGNGFGEGGNSTLPCLSTSGAVSNQWESAATLLSAPRRVSPFPSTEDGGLLPCSSAPHL HDGVAPENYSPRTDDHHILRTTDQIRPEPMNLYSTPHSSSRDGYYSVHVSGGKQRDSSTS SGKPEILLGPESANRAVYRAISPHPDDESFASSLASQRRKAALRRRDTRLSDFWDDGNDA EGFSTSARVSDDPASGVDPQGSSHEARSDTPWCPDLGPSAACMIPDRLLSASSLPLAPVR RSNSLHKTGASRIGKLPAALEERYRVVRKLGSGVYGDVYVCSFIGNEKRLSQASSGTWGR REEALTGFIGSRTVDGTVCGGTEFELSRGAEGRPLFAIKRVRLPTSKLKSLFGMEQQVLR ELTVLRGLNHVNILKLEAFYFEMEPWDRSSLFR…
Sarcocystis neurona	>SN3_00500325
	MPQHPILTGILRRCRKEEDSVWERYQQQQQQQQQQQQQQQQQQQQQQQQQQHPEPQRDPQ HQLQHQQQEQHQLQRVVHARLSYPLSSYSGGRIPRSSWVNAAVQHSRVSSNFPSRGSSDS VHPCAGYARPTHASGAGCEAPCPAAAPAAPASAAAASGAAAAPAAASGAAAAPAAASGAA AAPAAAIETWRGGSGDALAIPGSSRCCEQSTAAGERLSYARGGSAAAVTPYLLGSFSAGV AAAIPGPALRPATAAAREVVQPATDPQDFVSLASSICNGVTAAARSHLTGATRTSDCSFV DERVVDPFLDACPPPCDSLRAPAPAAAPPAAAVPAATAAAAPVADASFTTPSAAGTAAGP AAASSCGAFSAAVHPSPATASAARTAAAPLDSG…
Cyclospora cayetanensis	>tr|A0A1D3CTN0|A0A1D3CTN0_9EIME Putative CMGC kinase OS=Cyclospora cayetanensis OX=88456 GN=cyc_07308 PE=4 SV=1
	MATLKPTTTPLPAFSAATPAAKVGGSSNSVLPPELAERYCIEREAGRGVYGTVYVCRLRE PSPATPTEALAGVWPEGGPPCSGAPSLGPPPEGTGELRVAVKKVRLPCFRLKGVFGLDQQ AVRELSALRTLSHANIVALKAFHFSMEAWQHSEDAQPPQEAKKKRKKKLRPTFYFITELC DADLAEVLAQQQSKHQRFLKYAAHPQFRAAREQPPAEITSSKRPHLHREPVETAPLPGFS EEDAKLIVYQVETDAQTQRQRWVVRLGDFGLSSPFLSCEGQRTADVVTRLYRAPELLLGQ TSYGPAVDVWSAAAVAAELLLGSPLFGCSSEAQLLERIKRLLGRTAEVQLQQMAGEQHIS IECDDGLPQASFADLFVDALGRRLLSPLGVSFL…
Besnoitia besnoiti	>tr|A0A2A9MDH5|A0A2A9MDH5_9APIC CMGC kinase OS=Besnoitia besnoiti OX=94643 GN=BESB_076390 PE=4 SV=1
	MQDMPAPGATRPSHEKRTQSAQAGDSRSDKLPAALEERYRVLRKLGSGVYGDVYVCAFVG DYPGRNSDVNNAAASSRENGSLLARSYVETVSGGGVKATEELKQSKTAAPLFAIKRVRLP TSKLKSLFGMEQQVLRELTVLRGLNHVNVLKLEAFYFELEPWDRSGPFRAALKRITSDVR REKGQNVPGVCDKEARRRDTVSEKNGADRGPGADGFHAQGSESGITSAQLRSFREAVAKA ERESHSESAFRRFQEEAVAAHEAAMKRKLRPEQLYRPTVYMIFELCDCDLAKFADMRYKA FLDFWRSAGQRSQAQTEGAQGGEQFCLGSTSSEDAPPLPGVTEPEAQLIAYQLFQGLAYC HSRGVLHRDVKSQNVMMLRDVGSDGTEHWVAKL…
Eimeria acervulina	>tr|U6G254|U6G254_9EIME Uncharacterized protein OS=Eimeria praecox OX=51316 GN=EPH_0002160 PE=4 SV=1
	MAAPQAAAAAAAAAAAAAAAEECSILPPELNERYTVEKEIGQGVYGSVYLCRLRSSLSPP PAAAASAAEAAAAAEEELVAVKKVSLPSSRLKRVFGVEQQIIRELAALRSIAHPNIVLLK AFHFAMLPWHTSSSSSSSSQQQQQEQQQQELQDKKRRRRMRPTFYLITELCDGDLAQTIA EKQTLYQSYKKRMQQQQQQQQQQQQQQQQFDEPPLPGFSEDDARLIVYQVGKAHLSPKP
Theileria annulata	>tr|Q4UE22|Q4UE22_THEAN Cyclin-dependent protein kinase, PHO85 homologue, putative OS=Theileria annulata OX=5874 GN=TA12515 PE=4 SV=1
	MSKISLNNSLSSNSGLPYNFDNQPPKKNSFSTVLDRDDHIFDDAVDNYLSKYDNSSSYID SYDPNWFRIESNLKAANIADLLTFSKKIGKGVYGDVFLCYLRNEPSKRFAVKRVKQATFP VINIFGLEQNTIKELHALRSLKRPHTNIVRLYDYCSAIENSPVPNPQPGQSPSETSLVFY LIFELCDMDLSNFIKENNDRYKDHQIDLITCVVNQSKTNDFRVQDIINYSQNVYLKEKVK NNTQKKGKIPLPGLEEDIAKVIMYQILQGLAYLHSNRIIHRDIKPQNILLKNLTPITDYR QVKIADLGLSTIVPARYLSSMTEEVITLLYRPPELLLGDCKYTTSVDIWSAAVTVGECLL GKPMFRGRTEFSVLMRIISTVGCSPISEVQNLS…
Babesia bovis	>tr|A7ANS0|A7ANS0_BABBO Protein kinase domain containing protein OS=Babesia bovis OX=5865 GN=BBOV_III006430 PE=4 SV=1
	MNLLGCTYTHDRGDPTRELRKDVENGRKTSGKGNFFVEGPNNLPGYNSRLSNRSIRDDGL MGTDNNAANIDHCMEGLAQAPRRASVRGCDLLGDMELDDLTTYDDELAKEAESSTRFDFR GSSYFGYSESNGVRSITDVLSFDKRLGQGVYGDVFLCHLRADRTKKFAVKRIQQAPSPIE KIFGLDQNIIKELHALRALRRPHANIVRLYDFCSAMETVVPRNSSKSDRKENKRKCIAFY LIFELCDMDLNHFVKELSLKYKSHEVDLFSSTSDHTEGEYNIQDIINQWSTLYLKKRKEE VRPDGLSGTSIRSERIPLPGLHEDIVKVIMYQMLQGLAYIHSNRIIHRDIKPQNILIKKS NGLINTHEALSSPCEWQVKIGDLGLSTIIPARY…
Cryptosporidium parvum	>tr|Q5CRJ8|Q5CRJ8_CRYPI Cdc2-like CDK2/CDC28 like protein kinase (Fragment) OS=Cryptosporidium parvum (strain Iowa II) OX=353152 GN=cgd5_2510 PE=1 SV=1
	LMEKYQKLEKVGEGTYGVVYKAKDSQGRIVALKRIRLDAEDEGIPSTAIREISLLKELHH PNIVSLIDVIHSERCLTLVFEFMEKDLKKVLDENKTGLQDSQIKIYLYQLLRGVAHCHQH RILHRDLKPQNLLINSDGALKLADFGLARAFGIPVRSYTHEVVTLWYRAPDVLMGSKKYS TSVDIWSIGCIFAEMITGKPLFPGVTDDDQLPKIFSILGTPNPREWPQVQELPLWKQRTF QVFEKKPWSSIIPGFCQEGIDLLSNMLCFDPNKRISARDAMNHPYFKDLDPQIMI
Vitrella brassicaformis	>tr|A0A0G4EC71|A0A0G4EC71_VITBC Protein kinase domain-containing protein OS=Vitrella brassicaformis (strain CCMP3155) OX=1169540 GN=Vbra_11161 PE=3 SV=1
	MEKYQKLEKIGEGTYGVVYKAQDSSGEIFALKKIRLEAEDEGIPSTAIREISLLKELQHP NIVRLCDVIHTERKLTLVFEYLDQDLKKLLDMCDGGLDPATTKSFLYQLLRGVAYCHQHR VLHRDLKPQNLLINREGALKLADFGLARAFGIPVRSYTHEVVTLWYRAPDVLMGSRKYST PVDIWSIGCIFAEMVNGRPLFPGTSDQDQLMKIFKVLGTPNESVWPGINDLPEWKPDFPR YDPLQWSQIVQNLEPAGMDLLSRMLRYDPNARIAARQAMEHEYFRDLSDHIKNMK
Chromera velia	>tr|A0A0G4IDM5|A0A0G4IDM5_9ALVE Protein kinase domain-containing protein OS=Chromera velia CCMP2878 OX=1169474 GN=Cvel_13347 PE=3 SV=1
	MALEKYTKLEKIGEGTYGVVYKAQDQNGDIFALKKIRLEAEDEGIPSTAIREISLLKELQ HPNIVRLCDVIHTERKLTLVFEYLDQDLKKLLDMCENGLDAPTIKSFLYQLLRGVAYCHQ HRVLHRDLKPQNLLINREGALKLADFGLARAFGIPVRSYTHEVVTLWYRAPDVLMGSRKY STPVDIWSVGCIFAEMTNGRPLFPGSNDNDQLNKIFKVLGTPSPQTWPGVTELSGWKTDF QQHAPHNWVDIVQHLEPAGIDLLSKMLKYDPNQRISARQAMEHEYFRDLSAHVKNMK
Neospora caninum	>tr|F0VHC0|F0VHC0_NEOCL Putative CMGC kinase OS=Neospora caninum (strain Liverpool) OX=572307 GN=NCLIV_029030 PE=4 SV=1
	MQGEELRRRDTRLSHFWDGCDYGNDADAGSSAAASRVSDDRAFAADPQAFSQLVKGLGAADAQGVHDLVPSGPSGTVPEPSASASTLPPLVRRSRSLQGVSRLGKLPKALEERYRVVRKLGSGVYGDVYVCSFIGDGQKRNWRVDAAGSRGEEAPGDFTGSRNPDGTVHGIVSAGERPRGEGNPLFAIKRVRLPTSKLKSLFGMEQQVLRELTVLRGLSHVNILKLEAFYFELEPWDRSSLFRAAVRRVTAAVLRGSRRHASSHRSPEAPRGESNSEGTDGSKGVADGFSFASTELSSFKEALAKADRHADSDTEIRRIQENAVAAHEAALKKKLRPEQFYRPTVYMIFELCDCDLAKFADMRYKAFLEFWRGASQETRTDAESGAGRQPLVRGNAPRG…
Hammondia hammondi	HHA_256070
	MQGNGFGEDGNFTLPCLSTSGAVSSQWESAATFLSAPRRVSPFPSTEDGGLLPCSSPPPFHDGVAPGYYSPRTDDHHILR TTDQIRPEPMNLYSTPHSSPRDRYCPVHISGGGRQQDSSTSSGKPEILLGPQAASRAVYRTTSPHPDDESFASSLASQRR KTALRRRDTRLSHFWDDGNDAEGFSTSARVSDDRASGVDPQGSFHEARSDTRRFPDLGPSAACAIPDRLLYASRLPPAPV RRSNSLHKTGASRIGKLPAALEERYRVVRKLGSGVYGDVYVCWFIGDEKRLSQASSGTSGRRKEALAGFIGSRTADGTVC GGTEFELSRGAEGRPLFAIKRVRLPTSKLKSLFGMEQQVLRELTVLRGLNHVNILKLEAFYFEMEPWDRSSLFRA…

### Sheet: TgCdt1
Saccharomyces cerevisiae	>sp|P47112|CDT1_YEAST Cell division cycle protein CDT1 OS=Saccharomyces cerevisiae (strain ATCC 204508 / S288c) OX=559292 GN=TAH11 PE=1 SV=1
	MSGTANSRRKEVLRVPVIDLNRVSDEEQLLPVVRAILLQHDTFLLKNYANKAVLDALLAG LTTKDLPDTSQGFDANFTGTLPLEDDVWLEQYIFDTDPQLRFDRKCRNESLCSIYSRLFK LGLFFAQLCVKSVVSSAELQDCISTSHYATKLTRYFNDNGSTHDGADAGATVLPTGDDFQ YLFERDYVTFLPTGVLTIFPCAKAIRYKPSTMATTDNSWVSIDEPDCLLFHTGTLLARWS QGMHTTSPLQIDPRANIVSLTIWPPLTTPISSKGEGTIANHLLEQQIKAFPKVAQQYYPR ELSILRLQDAMKFVKELFTVCETVLSLNALSRSTGVPPELHVLLPQISSMMKRKIVQDDI LKLLTIWSDAYVVELNSRGELTMNLPKRDNLTT…
Mus musculus	>sp|Q8R4E9|CDT1_MOUSE DNA replication factor Cdt1 OS=Mus musculus OX=10090 GN=Cdt1 PE=1 SV=1
	MAQSRVTDFYACRRPGLTTPRAKSICLTPSPGGLVAPAFTRSSSRKRARPPAEPGSDQPA PLARRRLRLPGLDSCPSSLPEPSSPAEPSPPADPSPPADPGSPVCPSPVKRTKSTTVYVG QQPGKIPSEDSVSELQSCLRRARKLGAQARALRARVQENAVEPSTPDAKVPTEQPCVEKA PAYQRFHALAQPGLPGLVLPYKYQVLVEMFRSMDTIVSMLHNRSETVTFAKVKQGVQEMM RKRFEERNVGQIKTVYPTSYRFRQECNVPTFKDSIKRSDYQLTIEPLLGQEAGGATQLTA TCLLQRRQVFRQNLVERVKEQHKVFLASLNPPMAVPDDQLTRWHPRFNVDEVPDIEPAEL PQPPVTEKLTTAQEVLARARSLMTPKMEKALSN…
Homo sapiens	>sp|Q9H211|CDT1_HUMAN DNA replication factor Cdt1 OS=Homo sapiens OX=9606 GN=CDT1 PE=1 SV=3
	MEQRRVTDFFARRRPGPPRIAPPKLACRTPSPARPALRAPASATSGSRKRARPPAAPGRD QARPPARRRLRLSVDEVSSPSTPEAPDIPACPSPGQKIKKSTPAAGQPPHLTSAQDQDTI SELASCLQRARELGARVRALKASAQDAGESCTPEAEGRPEEPCGEKAPAYQRFHALAQPG LPGLVLPYKYQVLAEMFRSMDTIVGMLHNRSETPTFAKVQRGVQDMMRRRFEECNVGQIK TVYPASYRFRQERSVPTFKDGTRRSDYQLTIEPLLEQEADGAAPQLTASRLLQRRQIFSQ KLVEHVKEHHKAFLASLSPAMVVPEDQLTRWHPRFNVDEVPDIEPAALPQPPATEKLTTA QEVLARARNLISPRMEKALSQLALRSAAPSSPG…
Arabidopsis thaliana	>sp|Q9SJW9|CDT1A_ARATH CDT1-like protein a, chloroplastic OS=Arabidopsis thaliana OX=3702 GN=CDT1A PE=1 SV=1
	MSTPGSSRSIPFKSKKRLVMDSPSSKSQTGNPNPSSVALPTPEKPLENMLSRSRNRSVAL SVKEIRQAAGSRRRSEDPVASSAKSRLFFDSSSSSPSKRKSSNKNAEKEKLPEKYENLGK FFEALDNSMLLSKLRGSKPTFSNISKQIEHLTERRFCYSHLAQIKHILPEAIEIKRVLIH DETTCCMKPDLHVTLNADAVEYNDKSKSESKKIALRKVFRARLADFVKAHPQGDEVPEEP LPEPFNRRKPVENSNVEVKRVSSLMEEMASIPASKLFSSPITSTPVKTTSSLAKPTSSQI NIAPTPTKPTSTPAKQTLSEINILPTPVKPVSTLAKFPSTPAIIDSTPVITATPPEFAST PARLMSTSLAARPLKRSNGHTNPDDISADPPTK…
Schizosaccharomyces pombe	>sp|P40382|CDT1_SCHPO Cell division cycle protein cdt1 OS=Schizosaccharomyces pombe (strain 972 / ATCC 24843) OX=284812 GN=cdt1 PE=1 SV=2
	MKCRALYSHDNNILIFGFCVQIMSAGSQTKLNFSVRKTRSSSKRSNAAIIEPPKNPEDSQ IIPAVKRLKENLDTESLEQNEVLPPVKNESVLFLEKVFNAVDICVKFHLSINTKPTFVLL ENKVSGLTKISLKITHLAQILTVWPESFAITPCFTIHQGKRVATYELSYPRNANLPEAFS RSIEFKRRLEKWLLEHCSETEIPAQQLQALPSLSKNTVNESSLVRKLNLEKSTSRELRIP TQTLEPKFTTNTAKYANELVSCSMLDSSSTLSKSVNSKINLKSHQSSSSVQNSSRKLTSS QLTLRQSSLFDRVRKKQKAMEAKKAEEFKNNLVVHTLAKEKVSFVRIIDLIFVQLSTWPT KRSFSMSEIVTSMQMSISSSLSPDQCAKAIELL…
Cryptosporidium parvum	>tr|A0A7S7LJ10|A0A7S7LJ10_CRYPV CDT1 Geminin-binding domain-containing protein OS=Cryptosporidium parvum OX=5807 GN=CPATCC_001847 PE=4 SV=1
	MARRSKRLQSILPENNELLQTKLDAGYGIKSNVFINDLSSQEDLKKNQGVQTRSMARSNI NKNNFEIQVTNIADDGTSKLAELEDTSPKKKSKTRLKNSKSSKFTTKTNQEIKVNHSNII NNDNNSLSDSKEKLVLLNNSKDALTSKHFDTEKTSFNDISHLDSLLPPTAPESQNNSPTR ENDNVELISNKASCFTNVCEFEQGNRLEAVLSKDQNTNLSIYKHLFKQSNKANFDRLKKI KLSEKYEYLIEIFQGLEIVLRLLERRQKPFFYPTFIKEQVENITKKTFSLDNLLRIVWIS PQLISIRWCEANKINNSRLESPKNTLNEFYDQCELEIILNDGINNPLKRLSHSNINERVD IFRFILIEFTMIQQEMHLRQIMTKNMEINTDIL…
Chromera velia	>tr|A0A0G4FR71|A0A0G4FR71_9ALVE CDT1 Geminin-binding domain-containing protein OS=Chromera velia CCMP2878 OX=1169474 GN=Cvel_18342 PE=4 SV=1
	MTTSSNDFPHGLPTVASGNEKLPETALRLPLPSEHEELLELFSAIDLHSHTLRERGRPLL FELFLRPFLERLRERPFTQTQLRQLLYLTGGGSGVSSESGCSFLSAVSKEVSRLPHQLLE AAGGSSRGCVGLQGLASKGRLRRREGTREVFDVEVRVLTSSSSSLSSSPPTESSASGVSG RLGGGEGAAPVPSGGASSFSSSSSSSVCVRGRLGAVERQERLKALRSRLVRVVHAEHESF IKRNGHPEGIPLNEIKAWHDKFALHSMPPVPMERLPPLPPARSSCGEVTPSVRMSPPHSV SFVKTPEARPSVSSSSGETGAARKRERSVPPPRQMGAPVFTPQLKKSKLTMEGEEREDCR SVSGASTAVPPPSSAASSWSSRSSSVCLSTNAH…
Perkinsus marinus	>tr|C5LIQ6|C5LIQ6_PERM5 CDT1 Geminin-binding domain-containing protein OS=Perkinsus marinus (strain ATCC 50983 / TXsc) OX=423536 GN=Pmar_PMAR014678 PE=3 SV=1
	MSSTVTATDLDERPHFGGIALSDQDYGCIGDRIPNLWYPESLQLALLGVDESSGMELDLG PSLPRDLTTPELSQSTTVEQGDPLSPETCSVSGTPTRVDSRLPALAPIEERAGIEPQRTG RIGPRMSMGNDTTMDDTRSISSVDSRREKRTSPLSRFPGQQTFEDIRPKEPSLAFVIPAP RGPCRVVNNFFISYAGQGCFPTNQVEASVSSPCEPACCPLQPTLPQQYQMAGPGNVKMCP SHGQCGSTSQDFTRNASNIVTNNFYLTLARHAGRAPTGPMSMATSRSTSQKRKRESTSPD SDPLCATPRKNLFGCPVDEGLGLPPTTPKSSRPSAKRHNSGTPKRPGESSREEFQIFTVG SRRDSLLRGRPSTRGRASIATNRSSCGTRMSMG…
Toxoplasma gondii	>tr|A0A125YYV7|A0A125YYV7_TOXGM Uncharacterized protein OS=Toxoplasma gondii (strain ATCC 50611 / Me49) OX=508771 GN=TGME49_247040 PE=4 SV=1
	MEVPPAPPSSPLVQRKRRLDLPASPEVSSPLKKQLKGAHDASPCAVSALARHALDACASS VGTSSALGKSGSASENDPFLLQGQKLGEPVADAALAPLAVEGKTLSPPPPLAIRSASPAL LRRVPVSSMTPGNLLGASTASLAGDGRTGAQDSAGVDHVAALASRIPPLFASRRDSEGID LGKTTLGSPLRVRRMAVDPVAGGAADGAHAVGTAGASGDVRGEGTPRRGHHVLGAAGSGA ASPMDSREDLGRSRTPPRRGETPRNSLSRLDSVLPATPPRLPCTLFYEQLRGRAESPRSP VASSVVAPGLQALGGEGTPLGGARRPRDSFEFALTDEAATPSPFSRSKRRNRGEEGSPLR GDPAPVEVGPRSEANERQERRSEMMEAQSPFRR…
Neospora caninum	>tr|F0VQE8|F0VQE8_NEOCL Uncharacterized protein OS=Neospora caninum (strain Liverpool) OX=572307 GN=BN1204_063710 PE=4 SV=1
	MSAAVPGPASGPKRAQTNKMEVPPAPPSSPLVQRKRRLDLPTSSAAVSPSPLKKKMVKSP LVSREGMQDESPRASSGSPTGAAFNGRDTSCAGSVRSPSPLGKSESSSENDPFLIQSQKQ NATRSAAATHLASLVVDGKMISPPPPLAVRTASPALLRRVPPASLTPGNFLSSSTASLPE EANGAGYLDTASGVDHVATLASRVPPFFPSGARDSNDRNEPGEVGTGATLALRPSPADPA SAPTSPLRLRRPAVVPVVGASDGAHASPAAAVRVRGEGTPQRVHHILGTASAAASPVDVR DELGRSRTPPRRGAEPEPSRDSLSRLDSVLPATPPRLPSAVFYEQLGGRTQSPRQSPAPS SLAPSLQQVLGEGTPLGGTRRPRDSFEFALADE…
Besnoitia besnoiti	>tr|A0A2A9MQ39|A0A2A9MQ39_9APIC Uncharacterized protein OS=Besnoitia besnoiti OX=94643 GN=BESB_005980 PE=4 SV=1
	MLAVPAASSPEKRSVSRKMETSTVSPSGTLAQRKRGRVDAADSSDVLCASPSKKKLAVRA EASAVEGQDSPASVPPAARPASPGLARRLPVSSLTPGSLLGASTASLADDTQRALFAASP PLSDAIPRGRDRRRSAADVAYSCHWEPRGGTPTHRGLSLLGGAAGGPSSASSDVDLDGCR TPPRRGIEDREASRSLSRLDAVLPSTPSRLPSLLSYDALPLGRPESPRQSPVGPLGPSVS LVPPRSGEGTPIGGSRRPRDSFEFALADEAATPSPFSRSKRRNRSDSMSPMRPQTDPSTV GPAGLDGDRGRGSDGAGTGERRERPDLEPASPFRRSPITGKRQCVLSPMRLTPVRQSPAC FREDRRTGRALGADTVARDRPCPTWLVSRLVEA…
Hammondia hammondi	>HHA_247040
	METPQAPPSSPLVQRKRRLDLPASPEVSSPLKKQLKGAHDASPGAVLAARHALDACASSAGASSALDKSGNASENDPFLLQGQKLGGAGADAALEPLAVEGRILSPPPPLTIRSASPALLRRVPVSSLTPGNLLGASTASLSGGGKTGTQDSAGVDHVAALASRIPPLFASGRDSEGSDLGKTTLASPLRLRRMAVVPLAGGAADGAHADATAGASGGVRGEGTPRRGHHVLGAARSGAASPMDMRKDLGRSRTPPRRGETPRNSLARLDSVLPATPPRLPSTLFYEQLRGHAESPRSPTSSSVVAPGLQALGGEGTPLGGARRPRDSFEFALTDEAATPSPFSRSKRRNRGEEGSPLRGDPAPVEVDPRSEANERKERRGEIMEAQSPFRRSPITGKR…
Plasmodium falciparum	>tr|A0A5K1K996|A0A5K1K996_PLAF7 CDT1-like protein, putative OS=Plasmodium falciparum (isolate 3D7) OX=36329 GN=PF3D7_1343300 PE=4 SV=1
	MNNIKDKRIKKQIQKRTKLYNTKKEEKNMEISSTKLKEIRMNAQSDIIDDDMLTPRAFDR TKKSMGAKGFVMNISENNESKNEDLKKDEIINNNLNNKMLKNNQSNENNGFNNNNDNNND NNNNNNNNNRYNGILNNDERHNYEYNHNKNMMSPNKRNIPDCNNSTTDNSRYINCDNDNY NYSMKQNVSSFMNAGWQTPKKSNVGSYYTGIDHPSTLKKYKTPCEKDMLEPDESLIGNKC ITINNYVNPPKYINNLVTPSKFPLSGENDDFMSYEDFKGLFKHNACLISEYEYNNDKSST SLLDNCSKQYLEELNDNNQNNAWPKKKDNYSSPQKSNTILQCSNNIISSNNNNNNNNNNN NNNYGNFNNNKDSPRSKKKRFDAHKNISTRKIL…
Cystoisospora suis	>CSUI_004005
	MPAVASSRRPPPREAGVGVREEKARGSSGATSLLASSPLLRRKRRIDVAVCNLSSSPDATASESSVRPPLKKQICTSSPA KFAHVGKELTSPVRRSASPPVGLTEGLEASCTTENDVPSQAQPLLPENNRFLLQTQTTWRNEDAGSPPAVLDNLSLASPT RRTNSPRLRGRFPITSCADPRISRGKGSSPNISADSAGETAAKLASLASRIPLFPAFDGEEDEESGGHRDLPSGCNDLAG ISSGRNLASLAPCVAHSSPRRDLCSSALARPLSSTYGSVPGGEEKGQSDTFGLNGTRGDSELVSSPLKRARGRPPVNESS DSQDGVSSFAPRRERVRSVSGGLGLGDGFPDSLMPRSGTPPFKGPRSERSDSGVVPSTPPRLPDSFDLPSMSSSS…
Babesia bovis	>tr|A7AND0|A7AND0_BABBO CDT1 Geminin-binding domain-containing protein OS=Babesia bovis OX=5865 GN=BBOV_III005010 PE=4 SV=1
	MDRLLSRDGVREAKSLDSTDKSILGSSSFHVGCSEMTLMRPLDETRTTLCESGGGNGFVL QSSSGHNSEKESDMQPSTPKLSAKPLDAVFQDGGMDPIGLSPRMTMEDRILKRQSFLRSS MKLDSFNIDDLAESPNKTIDIDDVLTASSMKSCSRALRTPGPFSGQRGDAVGDSCDRCVP HKGDEYVNISDDVIKNPVLASSLRTIRMLDATDDEAVRSREVLGASRCWTDMFGYDGHGL SGGAEEDYDDILATQTPVRNLRRDSQPAEATSSFVRMGRGHKNGRRDVLDVSSLKGTPQH VPDVPLSASRSQNKYGQAMFVTGNAYDLDAFGGARIDDMRKEDVNPMAYSTLPKVMISDP RMGKHLSLLYKHFKNMATFIRRSSMRNDKPYFK…
Theileria annulata	>tr|Q4UEF2|Q4UEF2_THEAN CDT1 Geminin-binding domain-containing protein OS=Theileria annulata OX=5874 GN=TA13235 PE=4 SV=1
	MECFLPSTAFVTRKRTDLTDSCDSTKCVEGSDLNSGSANIGDVYTPIGNAGCTGKSDEYL DLPGTVSENESVKKEFSYCNEVNAGVFDSDFADVCKSPRITSVDRLNRLKNEFSSKDISN ISQFDPTFDDSVSIPVDTLETANSNSGSTSPSTTTPVKSVRSSTRRLDVLSSIRTRLDEP HVNISDDETKNPILANSVRRTKGLSSNTADVRRSLQVLGSSRCWTDRFENQDPDADSLSA TQSPVRSLTSLMNSQADVSDSSFRRPLWESTPNFTPIRSISSFDRLPYHSSKGDSLDRFS NTSVAEMSRMPFNPMSNVTLTREEMCRSKLSGELLVLHKHFQNICTVINRSMKRDDKPYF RIFRTLVQRLSRRSFTMDHLRKILWLAPNLISV…
