## Supplemental tables for "The G_2_ phase controls binary division of *Toxoplasma gondii*": Table S8.xlsx

### Sheet: momo Crk4 down 30 min
mod	motif	regexp	score	fg_match	fg_size	bg_match	bg_size	fg/bg	unadjusted_p-value
S	xxxxxx_S_Pxxxxx	......SP.....	11.91	324	1267	65509	713927	2.8	1.1e-64
S	xxxxxx_S_Dxxxxx	......SD.....	11.87	149	1267	26673	713927	3.1	6.8e-34
S	xxxxxx_S_DxExxx	......SD.E...	50.75	49	1267	2645	713927	10.4	9e-33
S	xxxRxx_S_xxxxxx	...R..S......	7.49	230	1267	55995	713927	2.3	2.2e-32
S	xxxxxx_S_PRxxxx	......SPR....	74.31	59	1267	4749	713927	7	3.6e-30
S	xxxxxx_S_PxxxRx	......SP...R.	52.99	54	1267	4929	713927	6.2	3.3e-25
S	xxxxxx_S_ExExxx	......SE.E...	30.72	49	1267	4327	713927	6.4	1.3e-23
S	xxxRxx_S_Pxxxxx	...R..SP.....	42.81	49	1267	4767	713927	5.8	7.2e-22
T	xxxxxx_T_Pxxxxx	......TP.....	17.72	60	225	24304	327024	3.6	2e-18
S	xxxxxx_S_xDxxxx	......S.D....	13.68	119	1267	29381	713927	2.3	2.7e-16
S	xxxxxx_S_DxDxxx	......SD.D...	26.1	26	1267	1721	713927	8.5	5.1e-16
S	xExxxx_S_Pxxxxx	.E....SP.....	28.69	34	1267	3257	713927	5.9	8.4e-16
S	xxxxxx_S_xExxxx	......S.E....	9.33	149	1267	42731	713927	2	8.4e-15
S	xxxRxx_S_xGxxxx	...R..S.G....	27.91	32	1267	4157	713927	4.3	1.5e-11
S	xxxxxx_S_PxxAxx	......SP..A..	17.4	40	1267	7145	713927	3.2	5.8e-10
S	xxxxxx_S_PxxxGx	......SP...G.	22.16	29	1267	4141	713927	3.9	1.1e-09
S	xxxxxx_S_xxxxDx	......S....D.	6.38	99	1267	29859	713927	1.9	4.7e-09
S	xxxxxx_S_xGxxxx	......S.G....	8.3	142	1267	48662	713927	1.6	7.1e-09
S	xExxxx_S_xxxxxx	.E....S......	5.31	131	1267	44225	713927	1.7	1.2e-08
S	xxxxxx_S_xxDxxx	......S..D...	4.25	97	1267	29907	713927	1.8	1.9e-08
S	xxxRxx_S_xExxxx	...R..S.E....	21.94	26	1267	4021	713927	3.6	3.8e-08
S	xxxRxx_S_xSxxxx	...R..S.S....	12.73	40	1267	8504	713927	2.7	6.2e-08
S	xxxRxx_S_xPxxxx	...R..S.P....	18.24	24	1267	3918	713927	3.5	3.2e-07
S	xxxxxx_S_xxGxxx	......S..G...	4.12	128	1267	48598	713927	1.5	7.6e-06
T	xxxxxx_T_xxExxx	......T..E...	7.52	38	225	25993	327024	2.1	8.7e-06
T	xxxxxx_T_xxGxxx	......T..G...	5.54	33	225	25698	327024	1.9	0.00041
S	xxxxGx_S_xxxxxx	....G.S......	2.95	122	1267	51867	713927	1.3	0.0011
T	xxxxxx_T_xxDxxx	......T..D...	5.21	21	225	16136	327024	1.9	0.0041
S	xxxxxx_S_Gxxxxx	......SG.....	3.25	98	1267	49843	713927	1.1	0.16
S	xxxxxA_S_xxxxxx	.....AS......	1.31	163	1267	85911	713927	1.1	0.19
S	xxxxxx_S_xPxxxx	......S.P....	2.68	102	1267	55671	713927	1	0.38
S	xxxxxx_S_xxPxxx	......S..P...	2.81	94	1267	57988	713927	0.9	0.83
S	xxxxxx_S_xSxxxx	......S.S....	1.59	200	1267	122563	713927	0.9	0.91
# MoMo (Modification Motifs): Version 5.3.0 compiled on Apr 12 2021 at 02:38:24
# The format of this file is described at http://meme-suite.org/doc/momo-output-format.html.
# momo motifx --width 13 --db-background --protein-database ../whole.genome.ME49.protein.6mer.fa -oc meme_motif_results --score-threshold 5e-2 peptide.6mer.fa

### Sheet: momo Crk4 down 4h
mod	motif	regexp	score	fg_match	fg_size	bg_match	bg_size	fg/bg	unadjusted_p-value
S	xxxxxx_S_Pxxxxx	......SP.....	7.17	356	1610	65509	713927	2.4	2.7e-54
S	xxxRxx_S_xxxxxx	...R..S......	7.95	301	1610	55995	713927	2.4	2.6e-44
S	xxxxxx_S_DxExxx	......SD.E...	46.29	51	1610	2645	713927	8.6	5.3e-30
T	xxxxxx_T_Pxxxxx	......TP.....	16.39	81	288	24304	327024	3.8	6e-26
S	xxxxxx_S_xExxxx	......S.E....	8.61	209	1610	42731	713927	2.2	3.6e-25
S	xxxxxx_S_ExExxx	......SE.E...	33.34	55	1610	4327	713927	5.6	9.7e-24
S	xxxxxx_S_PRxxxx	......SPR....	61.48	57	1610	4749	713927	5.3	2.2e-23
S	xxxxxx_S_DxDxxx	......SD.D...	31.56	35	1610	1721	713927	9	9.1e-22
S	xxxxxx_S_PxxxRx	......SP...R.	22.99	54	1610	4929	713927	4.9	1.7e-20
S	xxxRxx_S_Pxxxxx	...R..SP.....	51.08	52	1610	4767	713927	4.8	1e-19
S	xxxGxx_S_Pxxxxx	...G..SP.....	39.9	47	1610	4065	713927	5.1	6.5e-19
S	xxxxxx_S_xDxxxx	......S.D....	9.95	144	1610	29381	713927	2.2	1.5e-17
S	xxxRxx_S_xPxxxx	...R..S.P....	39.2	40	1610	3918	713927	4.5	1.4e-14
S	xxxExx_S_Pxxxxx	...E..SP.....	28.25	33	1610	2675	713927	5.5	1.8e-14
T	xxxGxx_T_Pxxxxx	...G..TP.....	29.3	20	288	2394	327024	9.5	1e-13
S	xxxxxx_S_xxDxxx	......S..D...	5.26	132	1610	29907	713927	2	6.7e-13
S	xxxxxx_S_xxxxEx	......S....E.	2.74	178	1610	45404	713927	1.7	1.3e-12
S	xxxxxx_S_PxxAxx	......SP..A..	12.14	51	1610	7145	713927	3.2	2.6e-12
S	xxxRRx_S_xxxxxx	...RR.S......	15.62	49	1610	6764	713927	3.2	4.2e-12
S	xxxxxx_S_xExDxx	......S.E.D..	19.53	26	1610	2188	713927	5.3	2.2e-11
S	xxxRxx_S_xGxxxx	...R..S.G....	24.9	36	1610	4157	713927	3.8	2.6e-11
S	xxxxxx_S_PxxxxR	......SP....R	14.79	39	1610	4879	713927	3.5	4e-11
S	xxxxxx_S_xxxxDx	......S....D.	13.1	125	1610	29859	713927	1.9	7.8e-11
S	xxxDxx_S_xxxxxx	...D..S......	8.54	118	1610	27930	713927	1.9	1.6e-10
S	xxxRxx_S_xExxxx	...R..S.E....	31.32	33	1610	4021	713927	3.6	6.5e-10
S	xxxRxx_S_xxGxxx	...R..S..G...	19.45	33	1610	4067	713927	3.6	8.5e-10
S	xxxExx_S_xxxxxx	...E..S......	3.08	149	1610	40345	713927	1.6	5.2e-09
S	xxxRxx_S_xxSxxx	...R..S..S...	11.1	49	1610	8469	713927	2.6	6.3e-09
S	xxxxxx_S_xxGxxx	......S..G...	5.73	171	1610	48598	713927	1.6	1e-08
S	xxxxxG_S_xxxxxx	.....GS......	3.71	162	1610	45460	713927	1.6	1.1e-08
S	xxxxxx_S_xGxxxx	......S.G....	7.92	168	1610	48662	713927	1.5	4.8e-08
S	xxxxxx_S_GExxxx	......SGE....	13.08	27	1610	3991	713927	3	9.1e-07
S	xxxxxx_S_xGxxEx	......S.G..E.	13.64	25	1610	3691	713927	3	2.2e-06
T	xxxxxx_T_Dxxxxx	......TD.....	7.68	32	288	15312	327024	2.4	6.8e-06
T	xxxRxx_T_xxxxxx	...R..T......	5.32	44	288	26461	327024	1.9	3.7e-05
T	xxxxxx_T_xxxxEx	......T....E.	3.41	40	288	24759	327024	1.8	0.00016
S	Rxxxxx_S_xxxxxx	R.....S......	2.06	164	1610	55326	713927	1.3	0.00026
S	xxxxxx_S_Gxxxxx	......SG.....	4.27	148	1610	49843	713927	1.3	0.00049
S	xxxxxx_S_xxxxxG	......S.....G	3.63	146	1610	49770	713927	1.3	0.00087
T	xxxxxx_T_xxxSxx	......T...S..	2.36	47	288	35053	327024	1.5	0.0024
S	xxxxxx_S_xPxxxx	......S.P....	4.47	145	1610	55671	713927	1.2	0.041
S	xxxxxx_S_xxxxAx	......S....A.	1.73	171	1610	74199	713927	1	0.39
S	xxxAxx_S_xxxxxx	...A..S......	1.41	157	1610	72975	713927	1	0.74
# MoMo (Modification Motifs): Version 5.3.0 compiled on Apr 12 2021 at 02:38:24
# The format of this file is described at http://meme-suite.org/doc/momo-output-format.html.
# momo motifx --width 13 --db-background --protein-database ../whole.genome.ME49.protein.6mer.fa -oc meme_motif_results --score-threshold 5e-2 peptide.6mer.fa

### Sheet: momo Crk4 Up 30 min
mod	motif	regexp	score	fg_match	fg_size	bg_match	bg_size	fg/bg	unadjusted_p-value
S	xxxRxx_S_xxxxxx	...R..S......	13.85	117	512	55995	713927	2.9	8.9e-26
S	xxxxxx_S_Pxxxxx	......SP.....	11.01	120	512	65509	713927	2.6	1e-21
S	xxxxxx_S_PRxxxx	......SPR....	23.57	28	512	4749	713927	8.2	5.9e-17
S	xxxxxx_S_xxExEx	......S..E.E.	19.75	22	512	4729	713927	6.5	1.2e-11
S	xxxRxx_S_Pxxxxx	...R..SP.....	28.14	21	512	4767	713927	6.1	9.5e-11
T	xxxRxx_T_xxxxxx	...R..T......	8.64	26	86	26461	327024	3.7	2.3e-09
S	xxRRxx_S_xxxxxx	..RR..S......	20.3	22	512	6611	713927	4.6	5.6e-09
S	xxxxxG_S_xxxxxx	.....GS......	8.49	67	512	45460	713927	2.1	2.5e-08
T	xxxxxx_T_Pxxxxx	......TP.....	8.18	23	86	24304	327024	3.6	5e-08
S	xxxxxx_S_Dxxxxx	......SD.....	5.37	39	512	26673	713927	2	3e-05
S	xxRxxx_S_xxxxxx	..R...S......	2.85	64	512	54521	713927	1.6	8.2e-05
S	xxxxRx_S_xxxxxx	....R.S......	2.59	59	512	53677	713927	1.5	0.00081
S	xxxxxx_S_Exxxxx	......SE.....	5.34	46	512	39387	713927	1.6	0.00095
S	xxxxGx_S_xxxxxx	....G.S......	2.97	46	512	51867	713927	1.2	0.082
# MoMo (Modification Motifs): Version 5.3.0 compiled on Apr 12 2021 at 02:38:24
# The format of this file is described at http://meme-suite.org/doc/momo-output-format.html.
# momo motifx --width 13 --db-background --protein-database ../whole.genome.ME49.protein.6mer.fa -oc meme_motif_results --score-threshold 5e-2 peptide.6mer.fa

### Sheet: momo Crk4 Up 4h
mod	motif	regexp	score	fg_match	fg_size	bg_match	bg_size	fg/bg	unadjusted_p-value
S	xxxxxx_S_Pxxxxx	......SP.....	14.15	168	615	65509	713927	3	2.5e-38
S	xxxRxx_S_xxxxxx	...R..S......	12.98	127	615	55995	713927	2.6	1.3e-23
S	xxxxxx_S_PRxxxx	......SPR....	44.99	34	615	4749	713927	8.3	2.2e-20
S	xxxxxx_S_PxxxxR	......SP....R	29.8	31	615	4879	713927	7.4	2.7e-17
S	xxxxxx_S_xxExxx	......S..E...	12.37	90	615	43802	713927	2.4	3.5e-14
T	xxxxxx_T_Pxxxxx	......TP.....	9.82	29	101	24304	327024	3.9	1.5e-10
S	xxxxxL_S_Pxxxxx	.....LSP.....	20.01	27	615	7151	713927	4.4	3.8e-10
S	xxxRxx_S_xxExxx	...R..S..E...	29.44	20	615	3873	713927	6	4.2e-10
S	xxxxxx_S_xExxxx	......S.E....	10.26	77	615	42731	713927	2.1	1.2e-09
S	xxRRxx_S_xxxxxx	..RR..S......	21.44	22	615	6611	713927	3.9	1.4e-07
S	xxxxxG_S_xxxxxx	.....GS......	3.96	73	615	45460	713927	1.9	3.2e-07
S	xxxGxx_S_xxxxxx	...G..S......	3.56	71	615	48466	713927	1.7	1.1e-05
S	xxxxxx_S_xxGxxx	......S..G...	5.31	67	615	48598	713927	1.6	0.00012
S	xxxExx_S_xxxxxx	...E..S......	4.44	53	615	40345	713927	1.5	0.0018
S	xxxxxx_S_xxxxxE	......S.....E	5.18	56	615	45169	713927	1.4	0.0045
# MoMo (Modification Motifs): Version 5.3.0 compiled on Apr 12 2021 at 02:38:24
# The format of this file is described at http://meme-suite.org/doc/momo-output-format.html.
# momo motifx --width 13 --db-background --protein-database ../whole.genome.ME49.protein.6mer.fa -oc meme_motif_results --score-threshold 5e-2 peptide.6mer.fa

### Sheet: S_TPxR_K substrates
ext peptide	geneID	peptide	motif	product	category (essential factors)
ARPWPGAADGSSGVGSACAT(0.007)GVS(0.55)AS(0.443)PR	TGME49_215170	ATGVSASPRRDSD	SPRRD	serine/threonine-protein phosphatase 2A catalytic subunit beta isoform, putative	cell cycle
SPAGFYLHGGS(1)PLR	TGME49_295710	FYLHGGSPLRGPR	SPLRG	HECT-domain (ubiquitin-transferase) domain-containing protein	cell cycle
SFALS(1)PR	TGME49_211220	ARSFALSPRRDSQ	SPRRD	hypothetical protein, ORC4	cell cycle
SFVSPLS(0.002)VCCPEQPAT(0.998)PGRR	TGME49_211220	CPEQPATPGRREE	TPGRR	hypothetical protein, ORC4	cell cycle
ALT(0.14)S(0.116)S(0.664)PS(0.08)REEDAEFEVR	TGME49_263510	KKALTSSPSREED	SPSRE	Spc97 / Spc98 family protein	cell cycle
HLFTNPAHS(0.619)S(0.381)PR	TGME49_228750	FTNPAHSSPRRPT	SSPRR	calcium dependent protein kinase CDPK7	cell cycle
S(0.834)PT(0.166)KFPDR	TGME49_268840	EQLRPKSPTKFPD	SPTKF	N6-adenosine-methyltransferase, putative	cell cycle
TASPGTAPATSAGYS(0.002)S(0.037)GYS(0.961)PVR	TGME49_265530	GYSSGYSPVRQSP	SPVRQ	RNA recognition motif-containing protein	gene expression
S(1)RS(1)PDRGGLGPFR	TGME49_268570	GRPRSRSPDRGGL	SPDRG	zinc finger (CCCH type) motif-containing protein	gene expression
GWHS(1)PWR	TGME49_225890	RGRGWHSPWRERG	SPWRE	hypothetical protein	gene expression
APVGAAAFPASGLVVS(0.003)GPQS(0.997)PPK	TGME49_215150	VVSGPQSPPKETG	SPPKE	AP2 domain transcription factor AP2X-9	gene expression
SGEKPGSAADS(1)ADEDS(0.947)PS(0.053)R	TGME49_203370	DSADEDSPSRGPL	SPSRG	hypothetical protein	gene expression
S(0.99)PS(0.01)RQEGEER	TGME49_318140	RGKECRSPSRQEG	SPSRQ	SART-1 family protein	gene expression
AGTLADAIDEGDEDET(1)ES(1)EDEGES(1)PKR	TGME49_314740	SEDEGESPKRADG	SPKRA	PSP protein	gene expression
GGLEVS(1)PR	TGME49_281400	RGGLEVSPRKRGL	SPRKR	phosphofructokinase domain-containing protein	metabolism
GSCHSPYQNCQT(0.001)MPIS(0.6)S(0.4)PR	TGME49_258540	CQTMPISSPRRGK	SSPRR	phosphoglycerate mutase family protein	metabolism
HSPGALQLSPGS(1)PR	TGME49_233710	LQLSPGSPRRQAT	SPRRQ	inorganic anion transporter, sulfate permease (SulP) family protein	metabolism
ETVEEAMS(1)PFR	TGME49_247050	TVEEAMSPFRHSS	SPFRH	hypothetical protein	metabolism
DDENGLCLS(0.83)PS(0.17)R	TGME49_227610	ENGLCLSPSRSGM	SPSRS	hypothetical protein	protein trafficking
ALPPPS(0.132)GPT(0.146)PDAAGS(0.792)PPRS(0.923)GS(0.856)PT(0.151)PR	TGME49_259260	TPDAAGSPPRSGS	SPPRS	membrane protein FtsH1	proteolysis
QLEGET(1)PLK	TGME49_265190	RQLEGETPLKTLK	TPLKT	Ulp1 protease family, C-terminal catalytic domain-containing protein	proteolysis
MPTQEAALPLS(1)PIR	TGME49_320160	EAALPLSPIRNGQ	SPIRN	hypothetical protein	unknown
QT(0.267)ES(0.733)DDDS(1)PIKPR	TGME49_288570	TESDDDSPIKPRS	SPIKP	hypothetical protein	unknown
LLHS(0.012)NS(0.012)T(0.012)S(0.026)S(0.004)S(0.001)AS(0.003)S(0.007)AS(0.255)T(0.669)PR	TGME49_280370	SASSASTPRRPSG	TPRRP	hypothetical protein	unknown
PGVSDILFSHPAVQS(1)PAR	TGME49_228150	SHPAVQSPARQHF	SPARQ	hypothetical protein	unknown
RS(0.004)S(0.996)IPDAES(1)PVR	TGME49_321550	SIPDAESPVRAAS	SPVRA	hypothetical protein	unknown
AWWERPS(0.178)AS(0.822)PIR	TGME49_287170	WERPSASPIRLSR	SPIRL	hypothetical protein
FGEET(0.094)T(0.099)S(0.027)S(0.029)QLVGVS(0.368)AVPT(0.164)ALVS(0.223)DDEDDEGS(0.996)PERPVR	TGME49_289990	DEDDEGSPERPVR	SPERP	hypothetical protein
LTPTSQQLPT(0.5)PT(0.5)R	TGME49_310000	TSQQLPTPTRSGE	TPTRS	membrane protein, putative
GSWS(0.001)VPS(0.029)S(0.97)PR	TGME49_206450	SWSVPSSPRRVRG	SPRRV	autophagy-related cysteine peptidase atg4, putative
QTPTSS(0.004)APS(0.996)PVR	TGME49_236560	PTSSAPSPVRAGP	SPVRA	hypothetical protein
VLPSSAALVLPAAPVS(1)PAR	TGME49_247290	LPAAPVSPARRRL	SPARR	hypothetical protein
DLS(1)DVS(1)QCT(1)PVRPADFVPPR	TGME49_249380	SDVSQCTPVRPAD	TPVRP	DHHC zinc finger domain-containing protein
VDGFGS(1)PQR	TGME49_203320	RVDGFGSPQRRRQ	SPQRR	zinc finger in N-recognin protein
LMSQSSGAPGGPAGHGIMCHS(0.126)ES(0.874)PQR	TGME49_254940	IMCHSESPQRRLR	SPQRR	MIF4G domain-containing protein
ES(0.095)AS(0.832)EVGS(0.103)S(0.098)S(0.094)AHS(0.201)AS(0.576)PERDVIPK	TGME49_201400	SSAHSASPERDVI	SPERD	Sin3-associated polypeptide SAP18
LFS(1)PEGS(1)FVMAPEVT(0.09)PET(0.911)PVR	TGME49_315750	PEVTPETPVRRAT	TPVRR	hypothetical protein
SVDLEAAAAAVEES(1)PEK	TGME49_249020	AAAVEESPEKCTK	SPEKC	kinesin motor domain-containing protein
PLTDHGVNHSTALS(0.006)AVS(0.179)LS(0.637)PS(0.179)R	TGME49_217700	LSAVSLSPSRSPL	SPSRS	AP2 domain transcription factor AP2XII-2
MEVDHRPWS(1)PPR	TGME49_220430	VDHRPWSPPRNRD	SPPRN	hypothetical protein
S(0.007)DGT(0.987)PS(0.006)RPLGAASVTEMLK	TGME49_224210	EGKSDGTPSRPLG	TPSRP	hypothetical protein
EFPEPHCVS(0.108)S(0.446)S(0.446)PR	TGME49_206430	PHCVSSSPRKAID	SPRKA	formin FRM1
VFS(1)PS(0.009)LS(0.991)PAR	TGME49_262780	VFSPSLSPARSAA	SPARS	FHA domain-containing protein
RPEPAT(0.997)PT(0.003)R	TGME49_289290	RRPEPATPTRNKP	TPTRN	hypothetical protein
LGSRPGT(0.999)PS(0.001)K	TGME49_205650	LGSRPGTPSKSTV	TPSKS	AP2 domain transcription factor AP2VIIa-3

### Sheet: S_TPxxxR_K substrates
P-peptide	geneID	peptide	position in protein	motif	pproduct	fitness
APAHPLAAPCGAEGT(1)PEAHR	TGME49_209108	PCGAEGTPEAHRV		TPEAHR	hypothetical protein	ess
S(1)CGEGLS(0.984)PLS(0.016)AR	TGME49_211220	SCGEGLSPLSARS	S640	SPLSAR	hypothetical protein, ORC4	ess
LPASPSSPQS(0.001)S(0.153)S(0.846)PAFHR	TGME49_214490	SSPQSSSPAFHRV		SPAFHR	peptidase M16 inactive domain-containing protein	ess
APVGAAAFPASGLVVS(0.155)GPQS(0.824)PPKET(0.581)GRQT(0.441)PQPAK	TGME49_215150	KETGRQTPQPAKF	T1640	TPQPAK	AP2 domain transcription factor AP2X-9	ess
DCQPPKDFEPGS(1)PEVSK	TGME49_219150	KDFEPGSPEVSKT		SPEVSK	zinc finger, zz type domain-containing protein	ess
VLPGS(0.254)S(0.323)S(0.413)PS(0.011)PS(0.003)PS(0.281)S(0.683)PAS(0.024)S(0.007)R	TGME49_223610	PSPSPSSPASSRG		SPASSR	hypothetical protein	ess
EADS(1)PDS(0.626)S(0.374)RHEEGPLASGR	TGME49_225890	GRREADSPDSSRH		SPDSSR	hypothetical protein	ess
GWHS(1)PWR	TGME49_225890	RGRGWHSPWRERG		SPWRER	hypothetical protein	ess
DFS(1)PQLWR	TGME49_246190	PQCRDFSPQLWRG	S3265	SPQLWR	hypothetical protein CEP530	ess
LLS(1)PSHVR	TGME49_246190	FAEKLLSPSHVRS	S4084	SPSHVR	hypothetical protein CEP530	ess
VPLGVDGSDGRPMQAATDTQLT(0.069)S(0.766)PS(0.165)AGR	TGME49_247050	TDTQLTSPSAGRL		SPSAGR	hypothetical protein	ess
VS(0.5)S(0.5)LS(1)PET(1)DKGEPASVSFQEAGK	TGME49_247450	NRVSSLSPETDKG		SPETDK	hypothetical protein	ess
PVLLERES(1)PLYHR	TGME49_250010	VLLERESPLYHRQ	S41	SPLYHR	Sad1 / UNC family C-terminal protein	ess
S(1)AELAAWSSSLSHPT(0.069)S(0.931)PR	TGME49_260140	SLSHPTSPRQARD		SPRQAR	phosphomannose isomerase type I protein	ess
PSAS(0.014)S(0.076)FFPS(0.136)AS(0.57)PT(0.136)S(0.034)S(0.034)K	TGME49_267800	SFFPSASPTSSKE		SPTSSK	dynamin-related protein DRPA	ess
DS(0.004)DPEGHALDAAPGGS(0.495)RT(0.581)PAS(0.92)ER	TGME49_268710	APGGSRTPASERA		TPASER	elongation factor Tu GTP binding domain-containing protein	ess
QT(0.267)ES(0.733)DDDS(1)PIKPR	TGME49_288570	TESDDDSPIKPRS		SPIKPR	hypothetical protein	ess
TPLS(0.98)PS(0.009)LS(0.011)R	TGME49_292200	SPRTPLSPSLSRS		SPSLSR	RNA recognition motif-containing protein	ess
AGLS(0.115)S(0.529)T(0.58)PAT(0.779)VEGT(0.997)PR	TGME49_293820	PATVEGTPREAKR		TPREAK	calpain family cysteine protease domain-containing protein	ess
CAEAS(1)ES(1)EPES(1)PGLGR	TGME49_294710	SESEPESPGLGRR		SPGLGR	RNA recognition motif-containing protein	ess
HLVVSNPTGPPDGSVPGYSALPAAAS(0.278)S(0.524)PS(0.131)S(0.048)S(0.018)R	TGME49_306660	LPAAASSPSSSRS		SPSSSR	RNA pseudouridine synthase superfamily protein	ess
SSASSEAPAS(0.897)PGT(0.103)AR	TGME49_309250	SSEAPASPGTARE		SPGTAR	hypothetical protein	ess
GETPNVESTATGSDWGDSAVNDFAEEDSCAVES(1)PAHFK	TGME49_310930	DSCAVESPAHFKL	S171	SPAHFK	hypothetical protein	ess
AS(0.01)IAT(0.01)DPS(0.891)PCS(0.045)T(0.045)RPQR	TGME49_312230	SIATDPSPCSTRP		SPCSTR	DNA topoisomerase 2, putative	ess
QPSLSTS(0.002)LIS(0.965)PS(0.031)AS(0.002)R	TGME49_316620	LSTSLISPSASRN	S75	SPSASR	WD domain, G-beta repeat-containing protein	ess
CGSVIGPPPEDS(0.234)EKT(0.766)PR	TGME49_321550	PEDSEKTPREAKK		TPREAK	hypothetical protein	ess
APPTLSSQQVPAAVLGAPNT(0.821)PQS(0.179)LR	TGME49_205150	VLGAPNTPQSLRR		TPQSLR	ACR, YagE family COG1723 domain-containing protein	not ess
HAVPLS(0.863)PALS(0.137)R	TGME49_208400	RHAVPLSPALSRL		SPALSR	hypothetical protein	not ess
MPSFAS(0.149)S(0.854)AS(0.997)PIEMR	TGME49_213610	SFASSASPIEMRT		SPIEMR	hypothetical protein	not ess
EGILQEMVS(1)PGPPK	TGME49_214880	ILQEMVSPGPPKE		SPGPPK	hypothetical protein, AC4	not ess
EGPGFS(0.982)PS(0.019)QLLGEPRS(0.999)PR	TGME49_222240	LLGEPRSPRQDRE		SPRQDR	hypothetical protein	not ess
ASLFES(0.997)PT(0.003)ASR	TGME49_224310	KASLFESPTASRQ		SPTASR	DHHC zinc finger domain-containing protein	not ess
QLRDES(1)PQNFR	TGME49_225310	KQLRDESPQNFRC		SPQNFR	ARF1-directed GTPase-activating protein, putative	not ess
GAPAVCVAGAS(1)PPAAK	TGME49_232370	VCVAGASPPAAKK		SPPAAK	CW-type Zinc Finger protein	not ess
QPQHGAPMPGGTSLPNLT(0.001)NGACDS(0.999)PVVPR	TGME49_232720	TNGACDSPVVPRE		SPVVPR	Lsm12, putative	not ess
GEGFALGFPGS(0.998)PAGGRPDS(0.001)GCAS(0.001)R	TGME49_236560	ALGFPGSPAGGRP		SPAGGR	hypothetical protein	not ess
LGLQFPKPSETPQEPS(0.933)PVS(0.029)S(0.038)R	TGME49_236560	ETPQEPSPVSSRT		SPVSSR	hypothetical protein	not ess
VLPSSAALVLPAAPVS(1)PAR	TGME49_247290	LPAAPVSPARRRL		SPARRR	hypothetical protein	not ess
RQEGT(0.288)S(0.712)PVNAR	TGME49_258180	RRQEGTSPVNARR		SPVNAR	hypothetical protein	not ess
THAAIDSGVGEGT(0.049)RS(0.951)PVLSR	TGME49_259200	VGEGTRSPVLSRG		SPVLSR	Na+/H+ exchanger NHE1	not ess
MQHKPVDAAVT(0.132)GS(0.643)QT(0.284)VS(0.911)PDAS(0.03)R	TGME49_263570	TGSQTVSPDASRS		SPDASR	hypothetical protein	not ess
SFASGTGES(0.001)LDVS(0.999)PGMHR	TGME49_264900	GESLDVSPGMHRR		SPGMHR	hypothetical protein	not ess
DGS(0.042)AS(0.958)LAGS(1)PAPDR	TGME49_267710	SASLAGSPAPDRR		SPAPDR	CPSF A subunit region protein	not ess
LPSSAIFPAVPEATDEPS(0.196)T(0.714)PT(0.089)AS(0.001)R	TGME49_268560	ATDEPSTPTASRA		TPTASR	XPG N-terminal domain-containing protein RAD2 endonuclease	not ess
VAVAAGELS(0.5)S(0.5)PVFQR	TGME49_270550	AAGELSSPVFQRL		SPVFQR	gamma-glutamyl phosphate reductase, putative	not ess
ET(0.001)LWDGGRT(0.999)PDS(1)PRGGEEK	TGME49_285710	LWDGGRTPDSPRG		TPDSPR	hypothetical protein	not ess
PFPTETADAGT(0.012)AT(0.988)PGAGK	TGME49_291820	ADAGTATPGAGKR		TPGAGK	RNA helicase (UPF2 interacting domain) protein	not ess
DLS(0.148)S(0.843)PS(0.278)LS(0.731)R	TGME49_294280	NDRDLSSPSLSRE		SPSLSR	E3 ubiquitin-protein ligase, putative	not ess
MEQQQDELKHS(1)WGANELPAGQQGS(1)PLAER	TGME49_295360	PAGQQGSPLAERQ		SPLAER	hypothetical protein	not ess
HPEPADVPT(0.998)PGGS(0.002)R	TGME49_312640	EPADVPTPGGSRR		TPGGSR	hypothetical protein	not ess
RYES(1)PDADRR	TGME49_319670	QARRYESPDADRR		SPDADR	hypothetical protein	not ess
VDGFGS(1)PQR	TGME49_203320	RVDGFGSPQRRRQ		SPQRRR	zinc finger in N-recognin protein	req,
GSWS(0.001)VPS(0.029)S(0.97)PR	TGME49_206450	SWSVPSSPRRVRG		SPRRVR	autophagy-related cysteine peptidase atg4, putative	req,
VLPEEGTPLLASADPTAYT(0.001)ILS(0.026)S(0.973)PR	TGME49_206450	AYTILSSPRGPRP		SPRGPR	autophagy-related cysteine peptidase atg4, putative	req,
SPQLADAASASVGDS(0.001)S(0.001)DAPGNS(0.809)PS(0.181)AS(0.009)R	TGME49_211730	SDAPGNSPSASRS		SPSASR	histone lysine methyltransferase SET8	req,
VSPPIPT(0.016)APS(0.961)PPLS(0.023)R	TGME49_215010	PIPTAPSPPLSRP		SPPLSR	hypothetical protein	req,
MEVDHRPWS(1)PPR	TGME49_220430	VDHRPWSPPRNRD		SPPRNR	hypothetical protein	req,
FES(0.999)PHSTR	TGME49_224480	AESRFESPHSTRR		SPHSTR	cell-cycle-associated protein kinase CLK, putative	req,
AMS(0.124)S(0.898)PS(0.978)PVFSR	TGME49_249260	RAMSSPSPVFSRS		SPVFSR	cell-cycle-associated protein kinase CDK, Crk3	req,
QSGESLPSVSPAAS(0.001)PANVDAS(0.999)PR	TGME49_279320	PANVDASPRLSRP		SPRLSR	hypothetical protein	req,
AAEAEKENET(0.5)S(0.5)PAPR	TGME49_281510	EKENETSPAPRKR		SPAPRK	ribonuclease H1 large subunit, putative	req,
DASGAEQPRPAS(1)PR	TGME49_284180	EQPRPASPRGSRG		SPRGSR	hypothetical protein	req,
RPEPAT(0.997)PT(0.003)R	TGME49_289290	RRPEPATPTRNKP		TPTRNK	hypothetical protein	req,
SVS(0.919)S(0.08)S(0.194)T(0.804)PLAS(0.002)R	TGME49_293170	RSVSSSTPLASRR		TPLASR	hypothetical protein	req,
